# *ΔG_unfold_ leaderless*, a package for high-throughput analysis of translation initiation regions (TIRs) at the transcriptome scale and for leaderless mRNA optimization

**DOI:** 10.1101/2021.08.27.457836

**Authors:** Mohammed-Husain M. Bharmal, Jared M. Schrader

## Abstract

**Background:** Translation initiation is an essential step for fidelity of gene expression, in which the ribosome must bind to the translation initiation region (TIR) and position the initiator tRNA in the P-site (1). For this to occur correctly, the TIR encompassing the ribosome binding site (RBS) needs to be highly accessible (2-5). ΔG_unfold_ is a metric for computing accessibility of the TIR, but there is no automated way to compute it manually with existing software/tools limiting throughput.

**Results:** *ΔG*_*unfold*_ *leaderless* allows users to automate the ΔG_unfold_ calculation to perform high-throughput analysis. Importantly, *ΔG*_*unfold*_ *leaderless* allows calculation of TIRs of both leadered mRNAs and leaderless mRNAs which lack a 5’ UTR and which are abundant in bacterial, archaeal, and mitochondrial transcriptomes (4, 6, 7). The ability to analyze leaderless mRNAs also allows one additional feature where users can computationally optimize leaderless mRNA TIRs to maximize their gene expression (8, 9).

**Conclusions:** The ΔG_unfold_ leaderless package facilitates high-throughput calculations of TIR accessibility, is designed to calculate TIR accessibility for leadered and leaderless mRNA TIRs which are abundant in bacterial/archaeal/organellar transcriptomes and allows optimization of leaderless mRNA TIRs for biotechnology.
