## Supplementary material for "*ΔG_unfold_ leaderless*, a package for high-throughput analysis of translation initiation regions (TIRs) at the transcriptome scale and for leaderless mRNA optimization": Table 1

### Sheet: Info
Generated by Mohammed-Husain Bharmal and Jared Schrader on 5/14/2021
Contact: Schrader@wayne.edu
Tab	sequences_final
	sequence	sequences provided by the user
	dot-bracket_structure	secondary structure of the sequences in col A represented in form of dots and brackets
	constrain	secondary structure of the sequences in col A represented in form of dots and brackets after thrRBS made single stranded
	dGmRNA	minimum free energy/folding energy of the sequences in col A in native state
	dGinit	minimum free energy/folding energy of the sequences in col A in constrained state
	dGunfold	dGinit subtracted from dGmRNA

### Sheet: sequences_final
sequence	dot-bracket_structure	constrain	dGmRNA	dGinit	dGunfold
GUUAAUGUAGCUUAAUAACAAAGCAAAGCACUGAAAAUGCUUAGAUGGAU	.........((((.......)))).(((((.......)))))........	xxxxxxxxxxxxxxxxxxxxxxxxx(((((xxxxxxx)))))xxxxxxxx	-7.65	-4.16	3.49
AAAGGUUUGGUCCUGGCCUUAUAAUUAAUUAGAGGUAAAAUUACACAUGC	..(((......))).(((((...........)))))..............	xxxxxxxxxxxxxxx(((((xxxxxxxxxxx)))))xxxxxxxxxxxxxx	-8.26	-5.04	3.22
CAUAGUGUAGCUUAAUAUUAAAGCAUCUGGCCUACACCCAGAAGAUUUCA	.........((((.......)))).(((((.......)))))........	xxxxxxxxxxxxxxxxxxxxxxxxx(((((xxxxxxx)))))xxxxxxxx	-9.54	-6.05	3.49
ACUAAUCCUAGCCCUAGCCCUACACAAAUAUAAUUAUACUAUUAUAUAAA	..........((....)).........(((((((......)))))))...	xxxxxxxxxxxxxxxxxxxxxxxxxxx(((((((xxxxxx)))))))xxx	-4.7	-4.28	0.42
AUUAGGGUGGCAGAGCCAGGAAAUUGCGUAAGACUUAAAACCUUGUUCCC	.......((((...))))((((...(.((..........)))...)))).	xxxxxxxxxxxxxxxxxx((((xxx(x((xxxxxxxxxx)))xxx))))x	-8.13	-3.47	4.66
GUGUUCUUUAUUAAUAUCCUAACACUCCUCGUCCCCAUUCUAAUCGCCAU	(((((...............))))).........................	xxxxxxxxxxxxxxxxxxxxxxxxxxxxxxxxxxxxxxxxxxxxxxxxxx	-2.82	0	2.82
AGAAAUAUGUCUGAUAAAAGAAUUACUUUGAUAGAGUAAAUUAUAGAGGU	......((.(((.((((.....(((((((...))))))).))))))).))	xxxxxxxxxxxxx((((xxxxx(((((((xxx)))))))x))))xxxxxx	-6.01	-4.07	1.94
UAGGAUAAGGUGUUUAGGUAGCACGGAGAAUUUUGAAUUCUUAAGUGUAG	....................((((.(((((((...)))))))..))))..	xxxxxxxxxxxxxxxxxxxx((((x(((((((xxx)))))))xx))))xx	-10.46	-10.46	0
AGUAAGGUCAGCUAAUUAAGCUAUCGGGCCCAUACCCCGAAAACGUUGGU	.(((.((((((((.....))))....))))..))).((((.....)))).	xxxxxxxxxxxxxxxxxxxxxxxxxxxxxxxxxxxx((((xxxxx))))x	-11.33	-2.36	8.97
AUAAAUCCUAUCACCCUUGCCAUCAUCUACUUCACAAUCUUCUUAGGUCC	......((((......(((...............)))......))))...	xxxxxxxxxxxxxxxx(((xxxxxxxxxxxxxxx)))xxxxxxxxxxxxx	-2.6	0	2.6
AGAAGUUUAGGAUAUACUAGUCCGCGAGCCUUCAAAGCCCUAAGAAAACA	.(((((((.((((......))))..))).)))).................	xxxxxxxxxxxxxxxxxxxxxxxxxxxxxxxxxxxxxxxxxxxxxxxxxx	-10.25	0	10.25
GAGGUCUUAGCUUAAUUAAAGCAAUUGAUUUGCAUUCAAUAGAUGUAGGA	.(((((...((((.....))))....)))))(((((.....)))))....	xxxxxxxxxxxxxxxxxxxxxxxxxxxxxxx(((((xxxxx)))))xxxx	-9.79	-3.04	6.75
UAGAUUGAAGCCAGUAAUAGGGUAUUUAGCUGUUAACUAAAUUUUCGUAG	...((((....))))....(((.((((((.......)))))).)))....	xxxxxxxxxxxxxxxxxxx(((x((((((xxxxxxx))))))x)))xxxx	-6.77	-5.42	1.35
GGUCUUAAGGUGAUAUUCAUGUCGAAUUGCAAAUUCGAAGGUGUAGAGAA	.(((.......)))...(((.(((((((...)))))))..))).......	xxxxxxxxxxxxxxxxx(((x(((((((xxx)))))))xx)))xxxxxxx	-9.26	-7.64	1.62
GGUAAAAUGGCUGAGUAAGCAUUAGACUGUAAAUCUAAACACAGAGGUUU	(((..((((.((.....))))))..)))..((((((........))))))	xxxxxxxxxxxxxxxxxxxxxxxxxxxxxx((((((xxxxxxxx))))))	-8.91	-2.67	6.24
UAUGUUCAUUAAUCGUUGAUUAUUCUCAACCAAUCACAAAGAUAUCGGAA	..............(((((......)))))..(((.....))).......	xxxxxxxxxxxxxx(((((xxxxxx)))))xx(((xxxxx)))xxxxxxx	-5.23	-5.23	0
GAGAAAGACAUAUAGGAUAUGAGAUUGGCUUGAAACCAAUUUUAGGGGGU	...................(((((((((.......)))))))))......	xxxxxxxxxxxxxxxxxxx(((((((((xxxxxxx)))))))))xxxxxx	-9.12	-9.12	0
AAGAUAUUAGUAAAAUCAAUUACAUAACUUUGUCAAAGUUAAAUUAUAGA	.........((((......)))).(((((((...))))))).........	xxxxxxxxxxxxxxxxxxxxxxxx(((((((xxx)))))))xxxxxxxxx	-5.78	-3.91	1.87
AUGGCCUACCCAUUCCAACUUGGUCUACAAGACGCCACAUCCCCUAUUAU	.((((.....((........))((((...)))))))).............	xxxxxxxxxxxxxxxxxxxxxx((((xxx))))xxxxxxxxxxxxxxxxx	-7.13	-3.44	3.69
CACUAUGAAGCUAAGAGCGUUAACCUUUUAAGUUAAAGUUAGAGACCUUA	...........((((..(.(((((.(((......)))))))).)..))))	xxxxxxxxxxxxx((xx(x(((((x(((xxxxxx))))))))x)xx))xx	-7.1	-5.35	1.75
AUGCCACAACUAGAUACAUCAACAUGAUUUAUCACAAUUAUCUCAUCAAU	............((((.((((...)))).)))).................	xxxxxxxxxxxxx(((x((((xxx))))x)))xxxxxxxxxxxxxxxxxx	-5.9	-1.7	4.2
AAGUAAAAACCCCUUGAGAAUUAAAAUGAACGAAAAUCUAUUUGCCUCAU	..............((((...((((..((.......))..)))).)))).	xxxxxxxxxxxxxxxxxxxxxxxxxxxxxxxxxxxxxxxxxxxxxxxxxx	-3.27	0	3.27
GCCUAUAUCUACAUGAUAAUACAUAAUGACCCACCAAACUCAUGCAUAUC	.....((((.....)))).......((((..........)))).......	xxxxxxxxxxxxxxxxxxxxxxxxxxxxxxxxxxxxxxxxxxxxxxxxxx	-3.04	0	3.04
ACUCCCUUAGUAUAAUUAAUAUAACUGACUUCCAAUUAGUAGAUUCUGAA	......((((((((.....))).))))).......((((......)))).	xxxxxxxxxxxxx(xxxxx)xxxxxxxxxxxxxxx((((xxxxxx))))x	-4.62	-2.14	2.48
AUUAACCUGUACACUGUUAUCUUCAUUAAUAUUUUAUUAUCCCUAACGCU	...............((((.......(((....))).......))))...	xxxxxxxxxxxxxxx((((xxxxxxx(((xxxx)))xxxxxxx))))xxx	-1.21	-1.21	0
UGGUAAUUAGUUUAAAAAAAAUUAAUGAUUUCGACUCAUUAGAUUAUGAU	.....((((((((.....)))))))).........((((......)))).	xxxxxxxxxxxxxxxxxxxxxxxxxxxxxxxxxxx((((xxxxxx))))x	-5.91	-2.16	3.75
AUGCCAUCUACCUUCUUCAACCUCACCAUAGCCUUCUCACUAUCACUUCU	...........................((((........)))).......	xxxxxxxxxxxxxxxxxxxxxxxxxxx((((xxxxxxxx))))xxxxxxx	-1.32	-1.32	0
ACGUCCAAAAUCUCAACCUACUACAAUGCUAAAAAUUAUUCUUCCCUCAC	..................................................	xxxxxxxxxxxxxxxxxxxxxxxxxxxxxxxxxxxxxxxxxxxxxxxxxx	0	0	0
UGAAUAUAGUUUACAAAAAACAUUAGACUGUGAAUCUGACAACAGGAAAU	....(((((((((..........)))))))))...(((....))).....	xxxxxxxxxxxxxxxxxxxxxxxxxxxxxxxxxxx(((xxxx)))xxxxx	-7.85	-1.89	5.96
AAGAAAGAUUGCAAGAACUGCUAAUUCAUGCUUCCAUGUUUAAAAACAUG	......((..(((.(((.......))).))).))((((((....))))))	xxxxxxxxxxxxxx(((xxxxxxx)))xxxxxxx((((((xxxx))))))	-9.14	-4.38	4.76
ACUUUUAUAGGAUAAUAGUAAUCCAUUGGUCUUAGGAACCAAAAACCUUG	.........((((.......)))).((((((....).)))))........	xxxxxxxxxxxxxxxxxxxxxxxxx((((((xxxx)x)))))xxxxxxxx	-9.21	-5.24	3.97
AUCAAUAUUUUCACAACCUCAAUCUUAUUAAUCUUCAUUCUUCUACUAUC	..................................................	xxxxxxxxxxxxxxxxxxxxxxxxxxxxxxxxxxxxxxxxxxxxxxxxxx	0	0	0
AUGAAUAAUUAUAUUUUUGUUUUAAGUUCAUUAUUUUUGGUUGGUUGUCU	((((((....(((....))).....))))))...................	xxxxxxxxxxxxxxxxxxxxxxxxxxxxxxxxxxxxxxxxxxxxxxxxxx	-3.25	0	3.25
GUUUCUGUAGUUGAAUUACAACGAUGAUUUUUCAUGUCAUUGGUCGCAGU	.....((((((...)))))).(((((((.......)))))))........	xxxxxxxxxxxxxxxxxxxxx(((((((xxxxxxx)))))))xxxxxxxx	-10.92	-7.91	3.01
UGUAAUUCAACUACAGAAACACCUAAUGACAAACAUACGAAAAACACACC	((((.......))))...................................	xx((xxxxxxx))xxxxxxxxxxxxxxxxxxxxxxxxxxxxxxxxxxxxx	-1.08	0	1.08
GUCUUGAUAGUAUAAACAUUACUCUGGUCUUGUAAACCUGAAAUGAAGAU	(((((.((.(((.......)))((.(((.......))).)).)).)))))	xxxxxxxxxxxxxxxxxxxxxx((x(((xxxxxxx)))x))xxxxxxxxx	-6.57	-3.33	3.24
CAAGAAGUAGUUUAAUUAGAAUACCAGCUUUGGGUGCUGGUGGUGGGGAG	.....................(((((((.......)))))))........	xxxxxxxxxxxxxxxxxxxxx(((((((xxxxxxx)))))))xxxxxxxx	-12.23	-12.23	0
