## Supplementary material for "*ΔG_unfold_ leaderless*, a package for high-throughput analysis of translation initiation regions (TIRs) at the transcriptome scale and for leaderless mRNA optimization": Table 2

### Sheet: Info
Generated by Mohammed-Husain Bharmal and Jared Schrader on 5/14/2021
Contact: Schrader@wayne.edu
Tab	transcriptome_final		transcriptome_summary
	Operon_no	unique ID for each operon	total genes	number of total genes
	operon_left_cordinate	Location of fisrt nucleotide position of the first gene in an operon, for antisense RNAs - 5’ end mapped from 5' Global RACE	total CDSs	number of total coding sequences
	operon_right_cordinate	Location of last nucleotide position of the last gene in an operon	mRNAs with tss	number of mRNAs for which TSS has been assigned
	locus_tag	gene identifier	number of multiforms	number of RNAs assigned form2 or more
	feature	CDS, ncRNA, antisenseRNA, etc	leaderless mRNAs	number of mRNAs that are translated as leadered
	strand	Strand RNA is encoded on	leadered mRNAs	number of mRNAs that are translated as leaderless
	form	if multiple TSS assigned, different forms are designated with the transcription unit with upmost TSS being form 1	mRNAs having leadered and leaderless forms	number of mRNAs that are translated as both leadered and leaderless (these are also inclusive in the above two categories)
	gene_left_cordinate	left cordinate of the gene	total ncRNAs	number of total ncRNAs
	gene_right_cordinate	right cordinate of the gene	total tRNAs	number of total tRNAs
	TSS_pos	Location of most upstream TSS identified	total rRNAs	number of total rRNAs
	5_UTR_length	length of 5'UTR	all mRNAs starting with ATG	number of mRNAs having ATG as start codon
	sequence	TIR retrieved from the RNA	all mRNAs starting with GTG	number of mRNAs having GTG as start codon
	dot-bracket_structure	secondary structure of TIR represented in form of dots and brackets	all mRNAs starting with CTG	number of mRNAs having CTG as start codon
	constrain	secondary structure of TIR represented in form of dots and brackets after thrRBS made single stranded	all mRNAs starting with TTG	number of mRNAs having TTG as start codon
	dGmRNA	minimum free energy/folding energy of the TIR in native state	all mRNAs starting with ATA	number of mRNAs having ATA as start codon
	dGinit	minimum free energy/folding energy of the TIR in constrained state	all mRNAs starting with ATC	number of mRNAs having ATC as start codon
	dGunfold	dGinit subtracted from dGmRNA	all mRNAs starting with ATT	number of mRNAs having ATT as start codon
			leaderless mRNAs starting with ATG	number of leaderless mRNAs having ATG as start codon
			leaderless mRNAs starting with GTG	number of leaderless mRNAs having GTG as start codon
			leaderless mRNAs starting with CTG	number of leaderless mRNAs having CTG as start codon
			leaderless mRNAs starting with TTG	number of leaderless mRNAs having TTG as start codon
			leaderless mRNAs starting with ATA	number of leaderless mRNAs having ATA as start codon
			leaderless mRNAs starting with ATC	number of leaderless mRNAs having ATC as start codon
			leaderless mRNAs starting with ATT	number of leaderless mRNAs having ATT as start codon
			leadered mRNAs starting with ATG	number of leadered mRNAs having ATG as start codon
			leadered mRNAs starting with GTG	number of leadered mRNAs having GTG as start codon
			leadered mRNAs starting with CTG	number of leadered mRNAs having CTG as start codon
			leadered mRNAs starting with TTG	number of leadered mRNAs having TTG as start codon
			leadered mRNAs starting with ATA	number of leadered mRNAs having ATA as start codon
			leadered mRNAs starting with ATC	number of leadered mRNAs having ATC as start codon
			leadered mRNAs starting with ATT	number of leadered mRNAs having ATT as start codon
			leadered mRNAs with 1 nt leader length	number of leadered mRNAs having 5' UTR length of 1 nt
			leadered mRNAs with 2 nts leader length	number of leadered mRNAs having 5' UTR length of 2 nts
			leadered mRNAs with 3 nts leader length	number of leadered mRNAs having 5' UTR length of 3 nts
			leadered mRNAs with 4 nts leader length	number of leadered mRNAs having 5' UTR length of 4 nts
			leadered mRNAs with 5 nts leader length	number of leadered mRNAs having 5' UTR length of 5 nts
			leadered mRNAs with 6 nts leader length	number of leadered mRNAs having 5' UTR length of 6 nts
			leadered mRNAs with 7 nts leader length	number of leadered mRNAs having 5' UTR length of 7 nts
			leadered mRNAs with 8 nts leader length	number of leadered mRNAs having 5' UTR length of 8 nts
			leadered mRNAs with 9 nts leader length	number of leadered mRNAs having 5' UTR length of 9 nts
			leadered mRNAs with 10 nts leader length	number of leadered mRNAs having 5' UTR length of 10 nts
			leadered mRNAs with 11 nts leader length	number of leadered mRNAs having 5' UTR length of 11 nts
			leadered mRNAs with 12 nts leader length	number of leadered mRNAs having 5' UTR length of 12 nts
			leadered mRNAs with 13 nts leader length	number of leadered mRNAs having 5' UTR length of 13 nts
			leadered mRNAs with 14 nts leader length	number of leadered mRNAs having 5' UTR length of 14 nts
			leadered mRNAs with 15 nts leader length	number of leadered mRNAs having 5' UTR length of 15 nts
			leadered mRNAs with 16 nts leader length	number of leadered mRNAs having 5' UTR length of 16 nts
			leadered mRNAs with 17 nts leader length	number of leadered mRNAs having 5' UTR length of 17 nts
			leadered mRNAs with 18 nts leader length	number of leadered mRNAs having 5' UTR length of 18 nts
			leadered mRNAs with 19 nts leader length	number of leadered mRNAs having 5' UTR length of 19 nts
			leadered mRNAs with 20 nts leader length	number of leadered mRNAs having 5' UTR length of 20 nts

### Sheet: transcriptome_final
operon_no	operon_left_cordinate	operon_right_cordinate	locus_tag	feature	strand	form	gene_left_cordinate	gene_right_cordinate	TSS_pos	5_UTR_length	sequence	dot-bracket_structure	constrain	dGmRNA	dGinit	dGunfold
2425	1	182	CCNA_R0094	ncRNA	-	form_1	1	182	N/A	0	AACCACUUGCCCUGCCUCUGGGGACGCCCGGGCGCCGAACGGCCCCAACA	.........((((......))))......(((.(((....))))))....	xxxxxxxxxxxxxxxxxxxxxxxxxxxxxxxxxxxxxxxxxxxxxxxxxx	-17.63	0	17.63
1	202	3903	CCNA_00001	CDS	+	form_1	202	1107	N/A	0	CCGGGCGUCCCCAGAGGCAGGGCAAGUGGUUAAGCAACCGUUAACGGAUG	((..((.((....)).))..))..(((((((....)))))))........	xxxxxxxxxxxxxxxxxxxxxxxxxxxxxxxxxxxxxxxxxxxxxxxxxx	-12.07	0	12.07
1	202	3903	CCNA_00002	CDS	+	form_1	1104	1703	N/A	0	GACGGGGCAAGGUCGAGGUCCUGGGAUGAGCCUCACCCCUGUUACGCUCG	((((..(((.((..(((((.(......).)))))..)).)))..)).)).	((((xx(((xxxxxxxxxxxxxxxxxxxxxxxxxxxxxx)))xx))x))x	-20.3	-3.91	16.39
1	202	3903	CCNA_00003	CDS	+	form_1	1700	2557	N/A	0	UGCGUCUUCAUGGAGCCCUGACCGUAUGACCAACGCCAUCACGGGCGCGG	((.(((...((((........))))..))))).((((......))))...	xxxxxxxxxxxxxxxxxxxxxxxxxxxxxxxxxxxxxxxxxxxxxxxxxx	-14.92	0	14.92
1	202	3903	CCNA_00004	CDS	+	form_1	2559	3158	N/A	0	CUCAAGCUCCUGGGCGAGGUCUGAAAUGUUGAUCCUUGGGCUGACCGGUU	.(((.((((..((((((.((.....)).))).)))..)))))))......	x(((x(((xxxxxxxxxxxxxxxxxxxxxxxxxxxxxx))))))xxxxxx	-15.22	-2	13.22
1	202	3903	CCNA_00005	CDS	+	form_1	3190	3903	N/A	0	CCGCGAACGGCUUCAUGGAAGGGCCAUGGCCCGCGAGAUCAUCCUCGAUA	.((((...(((..(((((.....))))))))))))..(((......))).	xxxxxxxxxxxxxxxxxxxxxxxxxxxxxxxxxxxxxx((xxxxxx))xx	-18.27	0	18.27
2	4022	4810	CCNA_00006	CDS	+	form_1	4022	4810	N/A	0	GCGCCGGCUCAAGCAGGAGAAUGUAAUGGCCCAGUUCCAGACCCUGAUCG	((....)).....((((.(..((.(((......))).))..)))))....	((xxxx))xxxxxxxxxxxxxxxxxxxxxxxxxxxxxxxxxxxxxxxxxx	-10.49	-2.13	8.36
2426	4292	4950	CCNA_R0095	ncRNA	-	form_1	4292	4950	N/A	0	CGGGAUUAUUGGCCAUUGGUCGGACCUUCAAACGGACAGCCGCGCGGGCG	.(((....((((((...)))))).)))...........(((.....))).	xxxxxxxxxxxxxxxxxxxxxxxxxxxxxxxxxxxxxx(((xxxxx)))x	-12.49	-5.87	6.62
3	4960	5235	CCNA_00007	CDS	+	form_1	4960	5235	N/A	0	GGCUGUCCGUUUGAAGGUCCGACCAAUGGCCAAUAAUCCCGGCGCCAAGA	(((.(.(((.(((..((((........))))..)))...)))))))....	(((x(x(((xxxxxxxxxxxxxxxxxxxxxxxxxxxxxx)))))))xxxx	-14.51	-7.18	7.33
4	5636	7108	CCNA_00008	CDS	+	form_1	5636	7108	N/A	0	UGUUUUUGUGCAAGGCGGUGGACGAAUGACCAUGAAGGGCGGGGUUGCCA	.((((((((.((......)).))))).))).......(((......))).	xxxxxxxxxxxxxxxxxxxxxxxxxxxxxxxxxxxxxx((xxxxxx))xx	-12.81	-1.32	11.49
5	7170	7790	CCNA_00009	CDS	-	form_1	7170	7790	N/A	0	GGCUGUGGCGGCGCGUGGGCUCCAGAUGAUCGCCAAGCCUCUCACCGUUG	((((.((((((((..(((...)))..)).))))))))))...........	(xxxxxxxxxxxxxxxxxxxxxxxxxxxxxxxxxxxxx)xxxxxxxxxxx	-21.75	0	21.75
6	8165	11380	CCNA_00010	CDS	+	form_1	8165	10060	N/A	0	GCCUAAAGGAGCGACAGGUACGAAGAUGAGCAAGAUUAUCGGUAUCGACC	((((...)).))....(((((...(((((......))))).)))))....	((((xxx))x))xxxxxxxxxxxxxxxxxxxxxxxxxxxxxxxxxxxxxx	-11.38	-1.75	9.63
6	8165	11380	CCNA_00011	CDS	+	form_1	10223	11380	N/A	0	GCCUUUUGGGCGCCAGACGCUGACAAUGCGCGACUAUUACGAAAUUCUCG	((((...))))......(((.......)))(((..(((....)))..)))	((((xxx))))xxxxxxxxxxxxxxxxxxxxxxxxxxxxxxxxxxxxxxx	-11.13	-5.74	5.39
7	11467	17021	CCNA_00012	CDS	+	form_1	11467	14178	N/A	0	CGACGCUCUGUAGUUUCCGGGCGUCAUGAACGCCCACGCCACGCCGACCC	.(((((((.(......).)))))))......((....))...........	xxxxxxxxxxxxxxxxxxxxxxxxxxxxxxxxxxxxxxxxxxxxxxxxxx	-14.21	0	14.21
7	11467	17021	CCNA_R0096	ncRNA	+	form_1	13417	13499	N/A	0	CUCGGGCGAAACGGCGGCCCGCCUGUCGAUCGUUACCGGUCCGAACAUGG	.((((((..(((((((((......)))).)))))....))))))......	x((((((xxxxxxxxxxxxxxxxxxxxxxxxxxxxxxx))))))xxxxxx	-19.99	-8.65	11.34
7	11467	17021	CCNA_00013	CDS	+	form_1	14199	17021	N/A	0	CCUAGCGGGUACCCAUAUAGACAACAUGCCCCGUCGCCUUCGCCCCACCC	....(((((....(((.........))).))))).((....)).......	xxxxxxxxxxxxxxxxxxxxxxxxxxxxxxxxxxxxxxxxxxxxxxxxxx	-7.23	0	7.23
8	17018	19784	CCNA_00014	CDS	-	form_1	17018	17494	N/A	0	AACUGAUGCCGAGGCUUCUGGAACGUUGAGCAAGCUCACCCACAUCGACG	...(((((..(.(((((((.((...)).)).)))))...)..)))))...	xxx(((((xx(xxxxxxxxxxxxxxxxxxxxxxxxxxxx)xx)))))xxx	-11.37	-1.73	9.64
8	17018	19784	CCNA_00015	CDS	-	form_1	17491	18042	N/A	0	GCAACGCUGGGAUCAGGAGGCCUGAAUGUCCGAAGCGCUCAAGCCCGGCG	....(((((((.....(((((.((......))..)).)))...)))))))	xxxx(((((((xxxxxxxxxxxxxxxxxxxxxxxxxxxxxxxx)))))))	-19.36	-11.74	7.62
8	17018	19784	CCNA_00016	CDS	-	form_1	18043	18495	N/A	0	CUUUCCUGCCGCCGAUGAGCGGCGGAUGAUCGUCACCCUGACCGAUCAGC	.....(((((((......))))))).(((((((((...))).))))))..	xxxxxxxxxxxxxxxxxxxxxxxxxxxxxxxxxxxxxxxxxxxxxxxxxx	-24.73	0	24.73
8	17018	19784	CCNA_00017	CDS	-	form_1	18492	18731	N/A	0	CAUGUCGACGACGGGGGGCUAGGGGAUGGCGCGGGUGCUUCUGUUCGGGC	...(((...(((((((((((.(.(.....).).))).))))))))..)))	xxx(((xxx((((xxxxxxxxxxxxxxxxxxxxxxxxxxxx))))xx)))	-16.38	-0.61	15.77
8	17018	19784	CCNA_00018	CDS	-	form_1	18735	19784	N/A	0	CCAGCGCCUAUUCUAAUAGCUCGACAUGACGCCCUAUGAUGACAGUCCCG	..(((.............))).(((.((.((........)).)))))...	xxxxxxxxxxxxxxxxxxxxxxxxxxxxxxxxxxxxxxxxxxxxxxxxxx	-4.95	0	4.95
9	19815	20447	CCNA_00019	CDS	+	form_1	19815	20447	N/A	0	GCUAUUAGAAUAGGCGCUGGGACCCAUGACGCAAAGAGAUACCGGCCGUC	............((((((((.....................)))).))))	xxxxxxxxxxxx(xxxxxxxxxxxxxxxxxxxxxxxxxxxxxxxxxxxx)	-10.16	0	10.16
10	20444	20778	CCNA_00020	CDS	-	form_1	20444	20668	N/A	0	AGGGCUCUCGGCGGGAGAUUCGGCCUUGAAAGCGGGUCCGGACGCAGAAG	(((((((((.....))))....)))))....(((........))).....	xxxxxxxxxxxxxxxxxxxxxxxxxxxxxxxxxxxxxxxxxxxxxxxxxx	-16.65	0	16.65
10	20444	20778	CCNA_03911	CDS	-	form_1	20665	20778	N/A	0	GAAAUUCUCCGAUCAUCCUGCGGAAAUGGUUGAGCGUAUGCGUGCUGCUU	.........(((((((((...)))..))))))((((((....))).))).	xxxxxxxxxxxxxxxxxxxxxxxxxxxxxxxxxxxxxxxxxxxxxxxxxx	-10.62	0	10.62
11	20840	23559	CCNA_00021	CDS	-	form_1	20840	23032	N/A	0	GCGCGACGCACCGGGGAGCCGGCCGAUGAACGCCCCUGUCGAUCCCAAGG	(((...))).((.((((..((((.(..........).)))).))))..))	(((xxx)))x((xxxxxxxxxxxxxxxxxxxxxxxxxxxxxxxxxxxx))	-16.13	-2.99	13.14
11	20840	23559	CCNA_00022	CDS	-	form_1	23029	23559	N/A	0	GUCUUUCGUUGGGAGGCGAAGACGCAUGGCCAUGACCCUCGAUAUCAACG	.....(((..(((.(((.(.......).)))....))).)))........	xxxxx(((xxxxxxxxxxxxxxxxxxxxxxxxxxxxxxx)))xxxxxxxx	-11.32	0	11.32
12	23742	24981	CCNA_00023	CDS	+	form_1	23742	24074	N/A	0	CGAAACGGGCUAUGCUUGCGACGCGUUGCAGGGAGUUCGCGUCAUGCGUC	.....(((((...))))).(((((((.((.(.(....).))).)))))))	xxxxxxxxxxxxxxxxxxxxxxxxxxxxxxxxxxxxxxxxxxxxxxxxxx	-17.68	0	17.68
12	23742	24981	CCNA_00024	CDS	+	form_1	24091	24981	N/A	0	UCGCAAUAGGUCUUGAGGUUUCGUCUUGGACUCGUUCCCCGCCUUUUUCC	..(((((.(((((.((.(...).))..))))).)))....))........	xx((xxxxxxxxxxxxxxxxxxxxxxxxxxxxxxxxxxxx))xxxxxxxx	-8.45	0	8.45
13	24991	29403	CCNA_00025	CDS	-	form_1	24991	26643	N/A	0	CAGGGUCAAAAUCAGGGGGAUCCAGAUGGCUGAAGAAGGUCAGAAACGCG	..(((((...........)))))...(((((......)))))........	xxxxxxxxxxxxxxxxxxxxxxxxxxxxxxxxxxxxxxxxxxxxxxxxxx	-11.44	0	11.44
13	24991	29403	CCNA_00026	CDS	-	form_1	26701	29403	N/A	0	AUCCGCCCAACUUUUUGGAGAUCGGAUGUCCCAGGCGUCGACCCCCGAGC	.............(((((.(.(((.(((((...)))))))).).))))).	xxxxxxxxxxxxxxxxxxxxxxxxxxxxxxxxxxxxxxxxxxxxxxxxxx	-12.86	0	12.86
14	29502	32658	CCNA_00027	CDS	-	form_1	29502	30191	N/A	0	AUAGGAACGGCUCGCAACUAGGACAUUGCCCAUGAUGCUGCAGAUUCCCG	...(((((.((..(((.(..((.......))..).))).)).).))))..	xxx(((((x((xxxxxxxxxxxxxxxxxxxxxxxxxxxx))x)x))))xx	-12.89	-5.43	7.46
14	29502	32658	CCNA_R0097	ncRNA	-	form_1	30271	30354	N/A	0	GCCGGGUCGCCAAGCGAUCCUAACCAUCAAUGUGAAGUACUGAUCCUCCC	...(((((((...))))))).....((((..(((...)))))))......	xxxxxxxxxxxxxxxxxxxxxxxxxxxxxxxxxxxxxxxxxxxxxxxxxx	-12.93	0	12.93
14	29502	32658	CCNA_00028	CDS	-	form_1	30337	32658	N/A	0	AGCGCCCCCUGGGGAUAGGACCACUAUGCGUAACCCGAACUUCACCGGCG	.((((....(((........)))....))))...(((........)))..	xxxxxxxxxxxxxxxxxxxxxxxxxxxxxxxxxxxxxxxxxxxxxxxxxx	-13.34	0	13.34
15	32914	34329	CCNA_00029	CDS	+	form_1	32914	33546	N/A	0	CCAAUCUGCCAAAGGAGUCGCGCCUGUGCCCGAGGCCAAGACCUGGAUCG	(((.((((((...((.(.(((....))))))..)))..)))..)))....	(((x(((xxxxxxxxxxxxxxxxxxxxxxxxxxxxxxx)))xx)))xxxx	-14.25	-2.23	12.02
15	32914	34329	CCNA_00030	CDS	+	form_1	33595	34329	N/A	0	GCGCGCGGGCCUAUCGGUCGGGUUCUUGGAGUCGCCGAUGAAGACCGUCC	....((((...((((((.(((.((....)).)))))))))....))))..	xxxx((((xxx((xxxxxxxxxxxxxxxxxxxxxxxxx))xxxx))))xx	-19.52	-4.14	15.38
16	34312	34941	CCNA_00031	CDS	-	form_1	34312	34698	N/A	0	GUUUCCCGAACGUCCCGGCCUCUGAGUGGCUUACGUCCUCGACACCAAUG	......(((((((...((((.......)))).))))..))).........	xxxxxx(((xxxxxxxxxxxxxxxxxxxxxxxxxxxxx)))xxxxxxxxx	-12.81	0	12.81
16	34312	34941	CCNA_00032	CDS	-	form_1	34699	34941	N/A	0	UAUAUACGCAUAUUGACGGAGUGUUGUGAUGGCCCGAGCGACCGGCAAAA	..(((.((((((((.....)))).)))))))(((.(.....).)))....	xxxxxxxxxxxxxxxxxxxxxxxxxxxxxxxxxxxxxxxxxxxxxxxxxx	-9.15	0	9.15
2363	35047	35667	CCNA_03912	CDS	-	form_1	35047	35667	N/A	0	GCCGACGAUACGCGGAGCGGCCAGUUUGGAUGGUCUUCUGACACACGCCG	.(((.((...)))))..((((..(((((((......))))).))..))))	xxx(x((xxx)))xxxxxxxxxxxxxxxxxxxxxxxxxxxxxxxxxxxxx	-15.94	0	15.94
17	35775	39879	CCNA_00033	CDS	-	form_1	35824	37962	N/A	0	GCCCGCGGGAACCGAAAGAAGAAAAAUGUUCGAUAUCAAACGCAAGACGA	....(((..........(((........))).........))).......	xxxx(((xxxxxxxxxxxxxxxxxxxxxxxxxxxxxxxxx)))xxxxxxx	-6.19	-3.06	3.13
17	35775	39879	CCNA_00034	CDS	-	form_1	38211	38480	N/A	0	AACUCACCUGAGCGGAGACAACCCGAUGUCGAUCACUCUCGAGCGCAAGG	..(((....(((.((.((((......))))..)).)))..))).......	xx(((xxxxxxxxxxxxxxxxxxxxxxxxxxxxxxxxxxx)))xxxxxxx	-12.83	-0.13	12.7
17	35775	39879	CCNA_00035	CDS	-	form_1	38495	39427	N/A	0	UCGAUGACGAAGACGAGGCCUGAGCAUGGCCCGCCGCAAGAAGGGCGACG	(((....)))......((((.......))))((((........))))...	(((xxxx)))xxxxxxxxxxxxxxxxxxxxxxxxxxxxxxxxxxxxxxxx	-18.77	-1.28	17.49
17	35775	39879	CCNA_00036	CDS	-	form_1	39430	39879	N/A	0	GCCGGGCCGCAAGGAUCUCCGCGCCAUGAAGCGCCAAUCUGACCCCAAGA	...(((......((((....((((......))))..))))...)))....	xxx(((xxxxxx(xxxxxxxxxxxxxxxxxxxxxxxxxx)xxx)))xxxx	-13.28	-1.62	11.66
18	39980	45614	CCNA_00037	CDS	-	form_1	39980	40768	N/A	0	CGGCGGAAAAGCGGAGGGGGACGAGAUGGCUGACGACAAGGUGCUGGCGG	((.(((......(..(..((.(......)))..)..)......))).)).	((x(((xxxxxxxxxxxxxxxxxxxxxxxxxxxxxxxxxxxxx)))x))x	-11.53	-4.33	7.2
18	39980	45614	CCNA_00038	CDS	-	form_1	40828	41403	N/A	0	CGGCGGCCAAUCUCCGCGGCAAGUAAUGCGUCGAUCGAUCGUCCGGAGCG	((((((.(.(((..((((........))))..))).).))).))).....	((((((xxxxxxxxxxxxxxxxxxxxxxxxxxxxxxxx)))x)))xxxxx	-16.51	-4.09	12.42
18	39980	45614	CCNA_00039	CDS	-	form_1	41403	41921	N/A	0	AAUCGCCCCAAUCUCUGGCUACGCCUUGCGGAUGCGCCUGAAAGCCAUCC	................(((...)))....(((((.((......)))))))	xxxxxxxxxxxxxxxxxxxxxxxxxxxxxxxxxxxxxxxxxxxxxxxxxx	-12.99	0	12.99
18	39980	45614	CCNA_00040	CDS	-	form_1	41960	42511	N/A	0	GCCUUUCUUGCGUCUGGAGCCUGGAAUGGAAGUAAACGGGAUCAUUCCUC	.((.((((.((.......))..)))).))........((((....)))).	xxxxxxxxxxxxxxxxxxxxxxxxxxxxxxxxxxxxxx(((xxxx)))xx	-13.58	-3.11	10.47
18	39980	45614	CCNA_00041	CDS	-	form_1	42585	45614	N/A	0	GCCCGGCGGAAGUACAAGCGAGCGCAUGAGCGACGAGAACGAAAACGGCC	....(((.(.........(..((((....))).)..)........).)))	xxxx(((x(xxxxxxxxxxxxxxxxxxxxxxxxxxxxxxxxxxxx)x)))	-9.89	-2.88	7.01
19	45805	48846	CCNA_R0098	ncRNA	-	form_1	45805	46002	N/A	0	GGGGAGAAUGUGAUACACACAGCGCUUCUCGCAGGGCGCGGGAUCGAUCG	........((((.....)))).((..((((((.....)))))).))....	xxxxxxxxxxxxxxxxxxxxxxxxxxxxxxxxxxxxxxxxxxxxxxxxxx	-14.07	0	14.07
19	45805	48846	CCNA_00042	CDS	-	form_1	45893	46543	N/A	0	CGCUCCCAGAAGGUCCCACAGGAUCAUGACCGAAACCGCUGCGCCCAAGA	(((........((((((...)).....)))).........))).......	(((xxxxxxxxxxxxxxxxxxxxxxxxxxxxxxxxxxxxx)))xxxxxxx	-8.09	-1.44	6.65
19	45805	48846	CCNA_00043	CDS	-	form_1	46622	48268	N/A	0	UGUCCGAAAGUGAAGAGGACUGACCAUGGCCAUCGGCAUCGCCGCCAACC	.((((...........))))......((((....(((...)))))))...	xxxxxxxxxxxxxxxxxxxxxxxxxxxxxxxxxxxxxxxxxxxxxxxxxx	-14.52	0	14.52
19	45805	48846	CCNA_00044	CDS	-	form_1	48271	48846	N/A	0	GGCCCAGAACUUGAGUUGAGAGACCGUGCGCGGGAAGACGCAGGAAGACC	.........((((.(((......(((....)))...))).))))......	xxxxxxxxx((((xxxxxxxxxxxxxxxxxxxxxxxxxxx))))xxxxxx	-10.27	-0.61	9.66
20	49105	49638	CCNA_00045	CDS	+	form_1	49105	49638	N/A	0	GGGCCGCAUCUGAUAAAGAGUCAAAAUGGACCUGUCCAAGAUCGCCGUCG	.(((.((((((.....((.(((......))))).....)))).)).))).	x(((x((((((xxxxxxxxxxxxxxxxxxxxxxxxxxx))))x))x)))x	-16.37	-8.77	7.6
21	49645	50031	CCNA_00046	CDS	-	form_1	49645	50031	N/A	0	CACGCGCGAUUUCAGGGGGGCGACCAUGAUCUGGGUCGGAGAGCAUUACG	..(.(.(........).).)(((((........)))))............	xxxxxxxxxxxxxxxxxxxxxxxxxxxxxxxxxxxxxxxxxxxxxxxxxx	-13.12	0	13.12
22.1	50132	52125	CCNA_00047	CDS	-	form_1	50132	50812	N/A	0	GCUUCAACCCUCUAAGACGCGCGCCAUGACCACCCCGCAACAACCUCACG	((.((..........)).))(((............)))............	xxxxxxxxxxxxxxxxxxxxxxxxxxxxxxxxxxxxxxxxxxxxxxxxxx	-4.57	0	4.57
22.1	50132	52125	CCNA_00048	CDS	-	form_1	50902	52125	N/A	0	GUGUCUUCAUGACCGGAGCUGUCUCUUGAGCCGUUCGUCCUACAUCUUCA	((((....((((.(((..(........)..))).))))...)))).....	((((xxxxxxxxxxxxxxxxxxxxxxxxxxxxxxxxxxxxx))))xxxxx	-11.57	0	11.57
22	52245	58011	CCNA_00049	CDS	-	form_1	52245	52679	N/A	0	UAAAACCUGGAUUUUAGCUUCUGGCGUGGGCAUGCGCGAGUCGUCGGACA	......(((((........)))))((((......)))).(((....))).	xxxxxxxxxxxxxxxxxxxxxxxxxxxxxxxxxxxxxxx(((xxxx)))x	-13.54	-3.89	9.65
22	52245	58011	CCNA_00050	CDS	-	form_1	52707	54299	N/A	0	GCGCCCAGCCGGACAUAGAGCGCUCGUGAUCGCCUGGACGCGGUUCCGCG	(((...(((((....(((.(((........))))))....))))).))).	(((xxx(((((xxxxxxxxxxxxxxxxxxxxxxxxxxxxx)))))x)))x	-18.8	-9.72	9.08
22	52245	58011	CCNA_00051	CDS	-	form_1	54296	55222	N/A	0	AUGAAGAGGGACGCUGACCAGGGCCAUGCCCAGCGACGAGCCUAGUCAAC	.(((..(((..((.((....((((...))))..)).))..)))..)))..	x(((xx(((xxxxxxxxxxxxxxxxxxxxxxxxxxxxxxx)))xx)))xx	-17.01	-5.09	11.92
22	52245	58011	CCNA_00052	CDS	-	form_1	55231	55686	N/A	0	CCGCUAGAUGACCAUCACCGUAGAUAUCGAGAUCGAGGACGAGGCCUGGA	...((((..(.((.((.((...(((......)))..))..))))))))).	xxx((((xx(x((xxxxxxxxxxxxxxxxxxxxxxxxxxxxx)))))))x	-9.75	-1.93	7.82
22	52245	58011	CCNA_00053	CDS	-	form_1	55724	56668	N/A	0	GGCUCGAACCCGUUCUGGAGACCGCUUGAGCCGCACCCCUGAGUUCUUGC	(((((((...((.((....)).)).)))))))..................	xxxxxxxxxxxxxxxxxxxxxxxxxxxxxxxxxxxxxxxxxxxxxxxxxx	-14.27	0	14.27
22	52245	58011	CCNA_00054	CDS	-	form_1	56665	58011	N/A	0	CCUCUCGCCCCCAUAACCUCGCCGCAUGAGCGAGACCCCGCAAAAGCGCC	..((((((...(((...........))).))))))...(((....)))..	xxxxxxxxxxxxxxxxxxxxxxxxxxxxxxxxxxxxxx(((xxxx)))xx	-12.46	-3.17	9.29
23.1	58201	58608	CCNA_00055	CDS	-	form_1	58201	58608	N/A	0	CGGCGACUCAGACGGAGGCUCCGCCGUGGAUCGACUCGAAAAGGCCUGUA	.(((......((.(..((.(((.....)))))..)))......)))....	x(((xxxxxxxxxxxxxxxxxxxxxxxxxxxxxxxxxxxxxxx)))xxxx	-13.47	-3.53	9.94
23	58654	60386	CCNA_00056	CDS	-	form_1	58654	59106	N/A	0	CCCUGCCUACGACCUAGACUUCAGCAUGAACCUGCGUCCCGUCGGCUCAG	....(((.(((((.(((..((((...)))).))).)))..)).)))....	xxxx(((x((xxxxxxxxxxxxxxxxxxxxxxxxxxxxxx))x)))xxxx	-12.01	-3.86	8.15
23	58654	60386	CCNA_00057	CDS	-	form_1	59115	59750	N/A	0	CGCCGUCGUCGGCGCGGCCUGAGCCAUGAUCCUGUCGAUCGACACCUGCC	(((((....))))).(((....)))..((((.....))))..........	x((((xxxx))))xxxxxxxxxxxxxxxxxxxxxxxxxxxxxxxxxxxxx	-17.68	-7.85	9.83
23	58654	60386	CCNA_00058	CDS	-	form_1	59754	60386	N/A	0	CAUGCACAUUGGCUAGAAGGGGGUCAUGACCCCCCGCCACAGCUACCUCG	.........(((((.(..((((((....))))))..)...))))).....	xxxxxxxxx((((xxxxxxxxxxxxxxxxxxxxxxxxxxxx))))xxxxx	-17.81	-0.99	16.82
24	60534	61121	CCNA_00059	CDS	-	form_1	60534	61121	N/A	0	CCAACAGUUACGGAAAGGACUUUCCAUGGCCAAGCUCGACGACGCCACGC	...........(((((....))))).((((...(.....)...))))...	xxxxxxxxxxxxxxxxxxxxxxxxxxxxxxxxxxxxxxxxxxxxxxxxxx	-9.42	0	9.42
25	61191	61763	CCNA_00060	CDS	-	form_1	61191	61763	N/A	0	ACGUCGCGAGGUCCAUUUCAGGCGCAUGUUUAUCCAGACCGAAACCACCC	(((((((..((......))..))).)))).....................	xxxxxxxxxxxxxxxxxxxxxxxxxxxxxxxxxxxxxxxxxxxxxxxxxx	-8.06	0	8.06
26	61885	63153	CCNA_00061	CDS	+	form_1	61885	63153	N/A	0	AAACACCGAUCCGCGGGAGGAUCUCAUGAGCGACGGUUCGAUCGACCUUA	.....(((.....)))((((.((...(((((....)))))...)))))).	xxxxxxxxxxxxxxxxxxxxxxxxxxxxxxxxxxxxxxxxxxxxxxxxxx	-15.18	0	15.18
27	63327	64487	CCNA_00062	CDS	-	form_1	63327	64361	N/A	0	AGUUUCAAGAUCCAAGGCUGAAGCCAUGACCGACCAAGCUCCCGUCACCU	.((((((.(........)))))))..((((.((......))..))))...	xxxxxxxxxxxxxxxxxxxxxxxxxxxxxxxxxxxxxxxxxxxxxxxxxx	-7.88	0	7.88
27	63327	64487	CCNA_03913	CDS	-	form_1	64440	64487	N/A	0	CAGCGCAGAACGGUAACCAGCGUCCAUGGCCGUGAUCGGAUUGUACGCGC	..((((.(.(((((..(((.......)))(((....)))))))).)))))	xx((((x(x((((xxxxxxxxxxxxxxxxxxxxxxxxxxx))))x)))))	-14.63	-5.45	9.18
28	64529	66091	CCNA_00063	CDS	-	form_1	64529	66091	N/A	0	AUCCGCCCCGAAAAAAGCCCCCGGCAUGAUCCGGUCCUCGGCGAUCUAUU	...(((((((......(((...)))......))).....)))).......	xxx((((xxxxxxxxxxxxxxxxxxxxxxxxxxxxxxxx))))xxxxxxx	-13.12	-5	8.12
29	66331	68127	CCNA_00064	CDS	-	form_1	66331	68127	N/A	0	UUCGGAUCUGCGGAGAGGUCGCGAUAUGGCGUCGUUGGGUCAGAAGGUCA	....(((((...((((.(.(((......))).).))...))...))))).	xxxx(((((xxx(xxxxxxxxxxxxxxxxxxxxxxxxxxx)xxx)))))x	-15.63	-3.69	11.94
2365	68179	68196	CCNA_03914	CDS	-	form_1	68179	68196	N/A	0	CUGCGACAUCAUGCCACCCAUGCGAGAAUGUCAUGGUUAAGGCCCGCUAG	..(((.......(((..((((((......).)))))....))).)))...	xx((xxxxxxxxxxxxxxxxxxxxxxxxxxxxxxxxxxxxxxxxx))xxx	-12.47	0	12.47
30	68289	71904	CCNA_00065	CDS	-	form_1	68289	69062	N/A	0	CGCAACCGAUGGAGGAGCCGGGACCAUGACCGCCGACAUGCACUUCGACG	((......(((..((...(((........)))))..)))......))...	((xxxxxx(xxxxxxxxxxxxxxxxxxxxxxxxxxxxx)xxxxxx))xxx	-11.66	0	11.66

### Sheet: transcriptome_summary
total genes:	74
total CDSs:	69
mRNAs with tss:	43
number of multiforms:	0
leaderless mRNAs:	4
leadered mRNAs:	39
mRNAs having leadered and leaderless forms:	0
total ncRNAs:	5
total tRNAs:	0
total rRNAs:	0
all mRNAs starting with ATG:	26
all mRNAs starting with GTG:	7
all mRNAs starting with CTG:	0
all mRNAs starting with TTG:	9
all mRNAs starting with ATA:	0
all mRNAs starting with ATC:	1
all mRNAs starting with ATT:	0
leaderless mRNAs starting with ATG:	4
leaderless mRNAs starting with GTG:	0
leaderless mRNAs starting with CTG:	0
leaderless mRNAs starting with TTG:	0
leaderless mRNAs starting with ATA:	0
leaderless mRNAs starting with ATC:	0
leaderless mRNAs starting with ATT:	0
leadered mRNAs starting with ATG:	22
leadered mRNAs starting with GTG:	7
leadered mRNAs starting with CTG:	0
leadered mRNAs starting with TTG:	9
leadered mRNAs starting with ATA:	0
leadered mRNAs starting with ATC:	1
leadered mRNAs starting with ATT:	0
leadered mRNAs with 1 nt:	0
leadered mRNAs with 2 nts:	0
leadered mRNAs with 3 nts:	1
leadered mRNAs with 4 nts:	0
leadered mRNAs with 5 nts:	0
leadered mRNAs with 6 nts:	0
leadered mRNAs with 7 nts:	0
leadered mRNAs with 8 nts:	0
leadered mRNAs with 9 nts:	0
leadered mRNAs with 10 nts:	0
leadered mRNAs with 11 nts:	0
leadered mRNAs with 12 nts:	0
leadered mRNAs with 13 nts:	0
leadered mRNAs with 14 nts:	1
leadered mRNAs with 15 nts:	0
leadered mRNAs with 16 nts:	0
leadered mRNAs with 17 nts:	0
leadered mRNAs with 18 nts:	0
leadered mRNAs with 19 nts:	1
leadered mRNAs with 20 nts:	0
