## Supplementary material for "*ΔG_unfold_ leaderless*, a package for high-throughput analysis of translation initiation regions (TIRs) at the transcriptome scale and for leaderless mRNA optimization": Table 3

### Sheet: Info
Generated by Mohammed-Husain Bharmal and Jared Schrader on 5/14/2021
Contact: Schrader@wayne.edu
Tab	TIR_final
	sequence	sequences with synonymous mutations in the TIR provided by the user
	dot-bracket_structure	secondary structure of the sequences in col A represented in form of dots and brackets
	constrain	secondary structure of the sequences in col A represented in form of dots and brackets after thrRBS made single stranded
	dGmRNA	minimum free energy/folding energy of the sequences in col A in native state
	dGinit	minimum free energy/folding energy of the sequences in col A in constrained state
	dGunfold	dGinit subtracted from dGmRNA

### Sheet: TIR_final
sequence	dot-bracket_structure	constrain	dGmRNA	dGinit	dGunfold
AUGAUUGAAGAAAUAGUAGUAGAUGAUGUAGAGAGAGG	......................................	xxxxxxxxxxxxxxxxxxxxxxxxxxxxxxxxxxxxxx	0	0	0
AUGAUUGAAGAGAUAGUAGUAGAUGAUGUAGAGAGAGG	......................................	xxxxxxxxxxxxxxxxxxxxxxxxxxxxxxxxxxxxxx	0	0	0
AUGAUUGAGGAAAUAGUAGUAGAUGAUGUAGAGAGAGG	......................................	xxxxxxxxxxxxxxxxxxxxxxxxxxxxxxxxxxxxxx	0	0	0
AUGAUUGAGGAGAUAGUAGUAGAUGAUGUAGAGAGAGG	......................................	xxxxxxxxxxxxxxxxxxxxxxxxxxxxxxxxxxxxxx	0	0	0
AUGAUAGAAGAAAUAGUAGUAGAUGAUGUAGAGAGAGG	......................................	xxxxxxxxxxxxxxxxxxxxxxxxxxxxxxxxxxxxxx	0	0	0
AUGAUAGAAGAGAUAGUAGUAGAUGAUGUAGAGAGAGG	......................................	xxxxxxxxxxxxxxxxxxxxxxxxxxxxxxxxxxxxxx	0	0	0
AUGAUAGAGGAAAUAGUAGUAGAUGAUGUAGAGAGAGG	......................................	xxxxxxxxxxxxxxxxxxxxxxxxxxxxxxxxxxxxxx	0	0	0
AUGAUAGAGGAGAUAGUAGUAGAUGAUGUAGAGAGAGG	......................................	xxxxxxxxxxxxxxxxxxxxxxxxxxxxxxxxxxxxxx	0	0	0
AUGAUAGAAGAAAUUGUAGUAGAUGAUGUAGAGAGAGG	............(((((.....)))))...........	xxxxxxxxxxxxx((((xxxxx))))xxxxxxxxxxxx	-0.14	0	0.14
AUGAUAGAGGAAAUUGUAGUAGAUGAUGUAGAGAGAGG	............(((((.....)))))...........	xxxxxxxxxxxxx((((xxxxx))))xxxxxxxxxxxx	-0.14	0	0.14
AUGAUAGAAGAGAUUGUAGUAGAUGAUGUAGAGAGAGG	..........(.(((((.....))))).).........	xxxxxxxxxxxxx((((xxxxx))))xxxxxxxxxxxx	-1.21	0	1.21
AUGAUAGAGGAGAUUGUAGUAGAUGAUGUAGAGAGAGG	..........(.(((((.....))))).).........	xxxxxxxxxxxxx((((xxxxx))))xxxxxxxxxxxx	-1.21	0	1.21
AUGAUUGAAGAGAUUGUAGUAGAUGAUGUAGAGAGAGG	((((((.....)))))).....................	xxxxxxxxxxxxxxxxxxxxxxxxxxxxxxxxxxxxxx	-1.65	0	1.65
AUGAUUGAGGAGAUUGUAGUAGAUGAUGUAGAGAGAGG	((((((.....)))))).....................	xxxxxxxxxxxxxxxxxxxxxxxxxxxxxxxxxxxxxx	-1.65	0	1.65
AUGAUUGAAGAAAUUGUAGUAGAUGAUGUAGAGAGAGG	((((((.....)))))).....................	xxxxxxxxxxxxxxxxxxxxxxxxxxxxxxxxxxxxxx	-1.87	0	1.87
AUGAUUGAGGAAAUUGUAGUAGAUGAUGUAGAGAGAGG	((((((.....)))))).....................	xxxxxxxxxxxxxxxxxxxxxxxxxxxxxxxxxxxxxx	-1.87	0	1.87
AUGAUAGAAGAAAUCGUAGUAGAUGAUGUAGAGAGAGG	............(((((.....)))))...........	xxxxxxxxxxxxx((((xxxxx))))xxxxxxxxxxxx	-2.74	-0.87	1.87
AUGAUAGAGGAAAUCGUAGUAGAUGAUGUAGAGAGAGG	............(((((.....)))))...........	xxxxxxxxxxxxx((((xxxxx))))xxxxxxxxxxxx	-2.74	-0.87	1.87
AUGAUCGAAGAAAUUGUAGUAGAUGAUGUAGAGAGAGG	((.(((...............))).))...........	xxxxxxxxxxxxxxxxxxxxxxxxxxxxxxxxxxxxxx	-2.33	0	2.33
AUGAUCGAAGAAAUAGUAGUAGAUGAUGUAGAGAGAGG	((.(((...............))).))...........	xxxxxxxxxxxxxxxxxxxxxxxxxxxxxxxxxxxxxx	-2.33	0	2.33
AUGAUCGAAGAGAUAGUAGUAGAUGAUGUAGAGAGAGG	((.(((...............))).))...........	xxxxxxxxxxxxxxxxxxxxxxxxxxxxxxxxxxxxxx	-2.33	0	2.33
AUGAUCGAGGAAAUUGUAGUAGAUGAUGUAGAGAGAGG	((.(((...............))).))...........	xxxxxxxxxxxxxxxxxxxxxxxxxxxxxxxxxxxxxx	-2.33	0	2.33
AUGAUCGAGGAAAUAGUAGUAGAUGAUGUAGAGAGAGG	((.(((...............))).))...........	xxxxxxxxxxxxxxxxxxxxxxxxxxxxxxxxxxxxxx	-2.33	0	2.33
AUGAUCGAGGAGAUAGUAGUAGAUGAUGUAGAGAGAGG	((.(((...............))).))...........	xxxxxxxxxxxxxxxxxxxxxxxxxxxxxxxxxxxxxx	-2.33	0	2.33
AUGAUCGAAGAAAUCGUAGUAGAUGAUGUAGAGAGAGG	....((......(((((.....))))).....))....	xxxxxxxxxxxxx((((xxxxx))))xxxxxxxxxxxx	-3.52	-0.87	2.65
AUGAUCGAGGAAAUCGUAGUAGAUGAUGUAGAGAGAGG	....((......(((((.....))))).....))....	xxxxxxxxxxxxx((((xxxxx))))xxxxxxxxxxxx	-3.52	-0.87	2.65
AUGAUAGAAGAGAUCGUAGUAGAUGAUGUAGAGAGAGG	..........(.(((((.....))))).).........	xxxxxxxxxxxxx((((xxxxx))))xxxxxxxxxxxx	-3.81	-0.87	2.94
AUGAUAGAGGAGAUCGUAGUAGAUGAUGUAGAGAGAGG	..........(.(((((.....))))).).........	xxxxxxxxxxxxx((((xxxxx))))xxxxxxxxxxxx	-3.81	-0.87	2.94
AUGAUUGAAGAGAUCGUAGUAGAUGAUGUAGAGAGAGG	((((((.....)))))).....................	xxxxxxxxxxxxxxxxxxxxxxxxxxxxxxxxxxxxxx	-4.25	0	4.25
AUGAUUGAGGAGAUCGUAGUAGAUGAUGUAGAGAGAGG	((((((.....)))))).....................	xxxxxxxxxxxxxxxxxxxxxxxxxxxxxxxxxxxxxx	-4.25	0	4.25
AUGAUUGAAGAAAUCGUAGUAGAUGAUGUAGAGAGAGG	((((((.....)))))).....................	xxxxxxxxxxxxxxxxxxxxxxxxxxxxxxxxxxxxxx	-4.47	0	4.47
AUGAUUGAGGAAAUCGUAGUAGAUGAUGUAGAGAGAGG	((((((.....)))))).....................	xxxxxxxxxxxxxxxxxxxxxxxxxxxxxxxxxxxxxx	-4.47	0	4.47
AUGAUCGAAGAGAUUGUAGUAGAUGAUGUAGAGAGAGG	((((((.....)))))).....................	xxxxxxxxxxxxxxxxxxxxxxxxxxxxxxxxxxxxxx	-4.5	0	4.5
AUGAUCGAGGAGAUUGUAGUAGAUGAUGUAGAGAGAGG	((((((.....)))))).....................	xxxxxxxxxxxxxxxxxxxxxxxxxxxxxxxxxxxxxx	-4.5	0	4.5
AUGAUCGAAGAGAUCGUAGUAGAUGAUGUAGAGAGAGG	((((((.....)))))).....................	xxxxxxxxxxxxxxxxxxxxxxxxxxxxxxxxxxxxxx	-7.1	0	7.1
AUGAUCGAGGAGAUCGUAGUAGAUGAUGUAGAGAGAGG	((((((.....)))))).....................	xxxxxxxxxxxxxxxxxxxxxxxxxxxxxxxxxxxxxx	-7.1	0	7.1
